# Systems-level network modeling deciphers the master regulators of phenotypic plasticity and heterogeneity in melanoma

**DOI:** 10.1101/2021.03.11.434533

**Authors:** Maalavika Pillai, Mohit Kumar Jolly

## Abstract

Phenotypic (i.e. non-genetic) heterogeneity in melanoma drives dedifferentiation, recalcitrance to targeted therapy and immunotherapy, and consequent tumor relapse and metastasis. Various markers or regulators associated with distinct phenotypes in melanoma have been identified, but, how does a network of interactions among these regulators give rise to multiple “attractor” states and phenotypic switching remains elusive. Here, we inferred a network of transcription factors (TFs) that act as master regulators for gene signatures of diverse cell-states in melanoma. Dynamical simulations of this network predicted how this network can settle into different “attractors” (TF expression patterns), suggesting that TF network dynamics drives the emergence of phenotypic heterogeneity. These simulations can recapitulate major phenotypes observed in melanoma and explain de-differentiation trajectory observed upon BRAF inhibition. Our systems-level modeling framework offers a platform to understand trajectories of phenotypic transitions in the landscape of a regulatory TF network and identify novel therapeutic strategies targeting melanoma plasticity.
