## Supplementary material for "Systems-level network modeling deciphers the master regulators of phenotypic plasticity and heterogeneity in melanoma": SI Tables 1-3: Table S2.xlsx

### Sheet: Sheet1
AHR
ARNTL2
FOXC2
FOXF1
GLIS3
HIC1
JUN
NR2F1
NR3C1
OSR1
SMAD3
TBX3
FLI1
TFE3
KLF4
NFIC
ETV5
MITF
NCOA2
SMAD4
TFAP2A
ZBTB1
ZBTB10
ZNF24
ZNF706
FOS
STAT5A
ZNF697
MAFB
Table S2: List of master regulators
