## Supplementary material for "Systems-level network modeling deciphers the master regulators of phenotypic plasticity and heterogeneity in melanoma": SI Tables 1-3: Table S3.xlsx

### Sheet: Sheet1
Source	Target	Type	Reference
AHR	AHR	2	(Hahn et al., 2009)
NFIC	AHR	1	ENCODE
FOS	AHR	2	CHEA
KLF4	FOXF1	1	CHEA
JUN	JUN	1	(Angel et al., 1988)
SMAD3	JUN	1	(Zhang et al., 1998)
KLF4	JUN	1	CHEA
MITF	JUN	2	(Riesenberg et al., 2015)						Table S3: Literature curation to identify TF regulatory network
SMAD4	JUN	1	(Zhang et al., 1998)
MAFB	MAFB	1	(Chen et al., 2020)
NR3C1	MAFB	1	CHEA
NR3C1	NR2F1	1	ENCODE
KLF4	NR2F1	1	CHEA
NFIC	NR2F1	1	ENCODE
FOS	NR2F1	2	ENCODE
AHR	NR3C1	1	CHEA
JUN	NR3C1	1	NCI / Nature Pathway Interaction Database
SMAD3	NR3C1	1	CHEA
NFIC	NR3C1	1	ENCODE
FOS	NR3C1	2	(Lucibello et al., 1990)
AHR	SMAD3	1	(Gramatzki et al., 2009; Sarić et al., 2020)
JUN	SMAD3	1	(Yan et al., 2018b), ENCODE
NR3C1	SMAD3	1	(Song et al., 1999)
NFIC	SMAD3	1	ENCODE
FOS	SMAD3	2	ENCODE
STAT5A	STAT5A	1	(Yang et al., 2013)
MITF	STAT5A	1	(Basu et al., 2019)
SMAD3	TBX3	1	CHEA
TBX3	TBX3	1	(Fillmore et al., 2010; Rowley et al., 2004)
KLF4	TBX3	1	CHEA
NFIC	TBX3	1	ENCODE
JUN	TFE3	1	ENCODE
TFE3	TFE3	2	(Endoh et al., 2020; Hong et al., 2010)
NFIC	TFE3	1	ENCODE
MITF	TFE3	2	MOLLER
FOS	TFE3	2	ENCODE
AHR	KLF4	1	(Takenaka et al., 2019; Yan et al., 2018a)
JUN	KLF4	1	ENCODE
NR3C1	KLF4	1	ENCODE
SMAD3	KLF4	1	CHEA,
TBX3	KLF4	1	CHEA
MITF	KLF4	2	CHEA
NR3C1	NFIC	1	CHEA
MITF	NFIC	2	CHEA, (Fane et al., 2017)
NR3C1	ETV5	2	ENCODE
ETV5	ETV5	1	(Fan et al., 2019)
MITF	ETV5	1	CHEA
AHR	MITF	2	(Corre et al., 2018)
JUN	MITF	2	(Riesenberg et al., 2015)
NR3C1	MITF	1	TRANSFAC
SMAD3	MITF	2	(Pierrat et al., 2012)
KLF4	MITF	2	(Pierrat et al., 2012; Zhang et al., 2018; Zhao et al., 2011)
MITF	MITF	1	(Koludrovic and Davidson, 2013)
SMAD4	MITF	1	CHEA
NR3C1	SMAD4	2	(Song et al., 1999)
NR2F1	TFAP2A	1	(Rada-Iglesias et al., 2012)
MITF	TFAP2A	1	CHEA-Melanoma
AHR	FOS	2	(Mejía-García et al., 2015), CHEA
NR3C1	FOS	2	(Kerppola et al., 1993; Lucibello et al., 1990)
SMAD3	FOS	1	(Verrecchia et al., 2001)
NFIC	FOS	2	ENCODE
MITF	FOS	1	(Joo et al., 2004)
SMAD4	FOS	1	(Verrecchia et al., 2001)
FOS	FOS	2	(Wei et al., 2015)
